# *Shigella*’s c-di-GMP specific PDEs Modulate Biofilm and Virulence Phenotypes

**DOI:** 10.64898/2026.06.22.733758

**Authors:** Candice N. Churaman, Benecia Angelica, Andrew W. Thompson, Benjamin J. Koestler

## Abstract

To establish infection and cause disease, the intracellular pathogen *Shigella* must successfully navigate a series of host defenses and distinct microenvironments within the human body. One way *Shigella* navigates these enviroments is by using the secondary messenger c-di-GMP, which regulates many different bacterial behaviours. C-di-GMP is synthesized by diguanylate cyclases (DGCs) and broken down by c-di-GMP specific phosphodiesterases (PDEs). In this study, we investigated how *Shigella*’s c-di-GMP specific PDEs impact c-di-GMP turn-over and subsequently biofilm and virulence phenotypes. We knocked out each of *Shigella’s* six c-di-GMP specific PDEs to determine how these PDEs impact biofilm, virulence and c-di-GMP levels within the bacterial cell. We found that these PDEs negatively regulate c-di-GMP levels while modulating *Shigella*’s virulence and biofilm behaviour. We also noted that altering expression of these *Shigella* PDEs changes bacterial cell size. Transcriptome analysis revealed that a *Shigella* Δ*pdeB* strain showed reduced expression of many genes, including the virulence genes *ipgD* and *ipgE*, as well as genes associated with lipid metabolism. We confirmed that a *Shigella* Δ*pdeB* strain had altered levels of stearic acid, and expression of *pdeB* alters *Shigella* antibiotic susceptibility. This study highlights the complexities of c-di-GMP signaling in regulating numerous *Shigella* pathways.
