## Supplementary Tables for "*Shigella*’s c-di-GMP specific PDEs Modulate Biofilm and Virulence Phenotypes"

### Sheet: Table S1
Gene Name	Alternative Gene Name	Shigella Locus Tag	DNA Percent Identity to MG1655
pdeB	ylaB	S0409	99
pdeD	yoaD	S1528	99.2
pdeG	ycgG	S1241	98.7
pdeH	yhjH	S4210	99.3
pdeK	yhjK, hmsP	S4206	99.3
pdeN	rtn	S2392	97.9
Table S1: Shigella’s intact PDEs DNA comparison to E.coli MG1655

### Sheet: Table S2
Fatty Acid Carbon	Fatty Acid Methyl Ester (FAME)	Chemical Formula	Molecular Weight (g/mol)	Fatty Acid Analog
C15	Methyl tetradecanoate	C15H30O2	242	Myristic acid
C16	Pentadecanoic acid	C16H32O2	256	Pentadecanoic acid
C17:1D9	9-Hexadecenoic acid	C17H32O2	268	Palmitoleic acid
C17	Hexadecanoic acid	C17H34O2	270	Palmitic acid
C18	Cyclopropaneoctanoic acid	C18H34O2	282	Cyclopropaneoctanoic acid
C19:1D10	Octadecenoic acid	C19H36O2	296	Oleic acid
C19	Octadecanoic acid	C19H38O2	298	Methyl Stearate (Stearic acid)
Table 2: Total fatty acid within Shigella was extracted and methylated. This table describes the detected FAME molecules by GC-MS and its commonly known fatty acid analog. The molecular weight and chemical formula given by the GC-MS for each FAME detected is also noted.

### Sheet: Table S3
baseMean	log2FoldChange	lfcSE	pvalue	padj	gene
56372.7	-8.54743	0.603661	2.39e-44	1.04e-40	pdeB
21688.2	-0.583392	0.0999287	4.62e-10	1.01e-06	prs
1307.85	1.19388	0.223985	5.2e-09	7.55e-06	hypothetical_195
136.873	1.30714	0.254067	1.38e-08	1.2e-05	hypothetical_44
535.011	1.1926	0.230198	1.15e-08	1.2e-05	RtT_2
1070.01	-1.09585	0.215337	1.88e-08	1.36e-05	plaP
151.174	1.13518	0.231775	5.08e-08	3.16e-05	rseD
15343.1	-0.462329	0.0945777	1.33e-07	7.26e-05	fabF
6877.14	-0.515802	0.110175	2.64e-07	0.000127714	gltX
654.612	-0.764783	0.167641	3.22e-07	0.000140256	rlmF
472.35	-0.696957	0.15525	4.83e-07	0.000191422	YdiY
169.531	0.946286	0.223076	1.21e-06	0.000439654	pseudogene_414
486.533	0.686953	0.160873	1.4e-06	0.000467916	hypothetical_126
405.646	-0.643058	0.155984	2.74e-06	0.000796464	carA
4677.08	-0.586401	0.141218	2.68e-06	0.000796464	nrdA
1551.54	0.607063	0.146954	3.02e-06	0.000822912	pseudogene_463
118.244	0.895928	0.225603	4.1e-06	0.00105121	tatE
3486.31	-0.478506	0.119188	6.27e-06	0.00151743	msbA
3780.28	-0.746015	0.195436	8.29e-06	0.00190025	era
2326.75	-0.488758	0.124566	8.88e-06	0.00193418	phosphoethanolamine
2288.63	0.878729	0.233775	9.39e-06	0.00194681	YacC
1162.3	-0.448853	0.115895	1.24e-05	0.00245025	ansA
2117.76	0.548706	0.14546	1.41e-05	0.00266601	endonuclease/exonuclease/phosphatase
380.535	0.866718	0.239402	1.6e-05	0.00290433	pseudogene_284
15846.3	-0.532014	0.141969	1.77e-05	0.00308725	ileS
1092.97	0.58393	0.15896	1.92e-05	0.00310065	sroG
977.76	-0.608031	0.166405	1.9e-05	0.00310065	trmA
1653.84	-0.533508	0.148586	2.87e-05	0.00350394	gsk
1420.41	-0.602886	0.167964	2.51e-05	0.00350394	rimO
4429.45	-0.639179	0.181835	2.66e-05	0.00350394	rnb
2833.23	0.454721	0.123123	2.5e-05	0.00350394	monooxygenase
2736.85	-0.622369	0.176217	2.87e-05	0.00350394	argS
470.179	-0.582358	0.163922	2.98e-05	0.00350394	yfcC
164.398	1.69245	0.503764	2.97e-05	0.00350394	hypothetical_141
1319.21	0.450539	0.121025	2.27e-05	0.00350394	DUF1481
4911.16	1.12544	0.329323	2.69e-05	0.00350394	ipgD
42.3209	-1.03832	0.299345	2.49e-05	0.00350394	R0121
139.214	0.728903	0.209951	3.25e-05	0.00372858	phnA
642.291	-0.679519	0.203329	5.21e-05	0.0052798	folK
248.248	-0.631862	0.188212	5.16e-05	0.0052798	pseudogene_79
956.961	-0.488135	0.140562	5.09e-05	0.0052798	cmoB
1374.78	-0.494759	0.142363	4.89e-05	0.0052798	lysP
418.149	0.650189	0.193128	5.18e-05	0.0052798	orf%2C
4621.77	-0.425614	0.122467	6.21e-05	0.0055523	accA
590.527	0.811844	0.248697	5.9e-05	0.0055523	DUF1428
1544.2	-0.400646	0.114091	6e-05	0.0055523	holB
277.021	0.742716	0.227892	6.5e-05	0.0055523	RtT
8587.78	-0.36131	0.102075	6.45e-05	0.0055523	proQ
4825.59	-0.434088	0.124699	5.87e-05	0.0055523	YebC/PmpR
374.41	0.454834	0.132184	6.4e-05	0.0055523	IS629_8
30.8877	1.25552	0.389592	5.74e-05	0.0055523	ISSfl4_11
2116.66	1.17521	0.372489	6.73e-05	0.00563756	ipgE
208.165	0.599331	0.181048	6.91e-05	0.00566907	MGMT
1262.11	0.8752	0.273783	7.03e-05	0.00566907	pseudogene_547
107.677	0.813182	0.255021	7.6e-05	0.00600287	yafO
230.871	0.732724	0.227741	7.72e-05	0.00600287	chiP
41224.9	-0.334834	0.0952295	7.98e-05	0.0061006	atpA
1665.19	-0.457875	0.136758	8.57e-05	0.00632913	dut
140.653	0.915315	0.292019	8.51e-05	0.00632913	pseudogene_637
1947.47	-0.605396	0.188544	8.83e-05	0.00640696	dauA
399.538	0.632303	0.197287	9.18e-05	0.00655484	putative_17
1756.68	0.341826	0.0986445	9.58e-05	0.0067292	sstT
139.179	0.950353	0.311423	0.000106363	0.00735213	hypothetical_152
5608.52	-0.454014	0.137632	0.00010802	0.00735213	ettA
6066.62	-0.314823	0.0902721	0.000119182	0.00794626	tyrS
5753.86	-0.566341	0.179895	0.000121455	0.00794626	pitA
143.839	0.838832	0.276129	0.000122222	0.00794626	MobC
4242.76	-0.500528	0.156886	0.000127731	0.0079485	pheS
185.022	0.711805	0.230957	0.000124377	0.0079485	CbrC
1072.61	0.578865	0.183708	0.000126722	0.0079485	IS600_7
8801.75	-0.374863	0.113141	0.000131545	0.00807057	accB
131.719	0.628762	0.203449	0.000136383	0.00825119	pseudogene_533
712.099	0.395655	0.120975	0.000145398	0.00867611	pseudogene_517
1824.95	0.506685	0.160988	0.00014839	0.00873497	repHIB
130.904	1.03737	0.357873	0.000159428	0.0092596	ibpB
2648.66	-0.526504	0.170167	0.000162575	0.00931814	prfC
8535.8	-0.400454	0.125455	0.000184154	0.0104179	asnS
126.627	0.673997	0.227841	0.000190898	0.0105259	holE
1980.94	0.489326	0.158794	0.000189323	0.0105259	ISSfl4_4
299.486	0.49556	0.161237	0.000195276	0.0106328	yhhY
192.507	0.594587	0.199997	0.000209167	0.0111113	nimR
615.641	0.549827	0.182985	0.00020791	0.0111113	IS2_5
678.188	-0.438713	0.141647	0.000214521	0.0112585	cysZ
12193.7	-0.371128	0.11723	0.000231063	0.0117935	aspC
2876.88	-0.573243	0.194285	0.000228193	0.0117935	rlmKL
10223	-0.65419	0.225613	0.000232837	0.0117935	priB
159.085	1.39446	0.515499	0.000240166	0.0120248	pseudogene_448
3786.33	-0.385972	0.123424	0.00024324	0.0120404	kdsA
2047.57	-0.567479	0.195805	0.000270309	0.01323	miaB
1311.28	-0.314201	0.0984633	0.000287914	0.0134855	mrdB
1337.76	-0.39753	0.129773	0.000285592	0.0134855	rfbC
1160.47	-0.384703	0.12451	0.000278993	0.0134855	sugar_2
1491.44	-0.619842	0.21781	0.000282482	0.0134855	purF
501.037	0.482444	0.162879	0.000302132	0.0139713	yigB_2
701.524	0.692641	0.248741	0.0003047	0.0139713	hha_2
665.008	1.24725	0.472618	0.000309657	0.0140507	type_15
1417.01	-0.60211	0.213427	0.000314262	0.0141126	putative
163.402	0.64336	0.23003	0.000322961	0.0142103	site-specific_2
51.5098	1.13298	0.425231	0.000320015	0.0142103	type_16
68898.5	-0.512129	0.179989	0.000331097	0.0142105	rpsA
8516.25	-0.633136	0.227777	0.000332754	0.0142105	pykF
17412.9	-0.293684	0.0921877	0.000327535	0.0142105	alaS
1562.89	0.588604	0.210974	0.000359689	0.0149219	pseudogene_57
209.343	0.495972	0.172227	0.000357598	0.0149219	pseudogene_258
33.0748	0.997595	0.377291	0.000358105	0.0149219	pseudogene_461
852.658	0.341281	0.110793	0.000365883	0.0150011	AIDA
5966.46	-0.903209	0.344205	0.000369386	0.0150011	glpT
643.582	0.653427	0.238663	0.000371927	0.0150011	ibpA
1714.47	0.462202	0.159219	0.000387092	0.0154695	IS66-like_2
78.9467	0.611687	0.222025	0.00040006	0.0158424	pseudogene_538
84.9394	0.664979	0.246585	0.000421376	0.0165362	dsbG
570.455	-0.644778	0.241306	0.000439977	0.0169605	purK
842.98	0.673484	0.252459	0.000436554	0.0169605	ybfE
101.284	0.816866	0.315844	0.000459468	0.0175565	creD
1882.39	-0.552552	0.202506	0.000466524	0.0176711	thiI
3679.49	-0.268212	0.0865076	0.00048917	0.0178456	mrcB
2457.5	-0.446264	0.158769	0.000504358	0.0178456	ABC-F
1765.92	0.469232	0.167805	0.00049166	0.0178456	IS66-like
5207.01	-0.36252	0.124459	0.000503856	0.0178456	Lon
1370.15	-0.60762	0.229642	0.000508	0.0178456	yegQ
30673.5	-0.513532	0.187511	0.000494887	0.0178456	rimM
482.179	0.466459	0.166747	0.000496529	0.0178456	RnfH
1576.6	0.483384	0.174276	0.000492487	0.0178456	IS66-like_5
1715.57	-0.415506	0.144997	0.000481868	0.0178456	rsmC
2899.41	-0.409757	0.144129	0.000530426	0.0184843	nudB
5126.88	-0.407794	0.144356	0.000543284	0.0187821	proS
5718.97	0.476598	0.175006	0.000563817	0.0190586	DUF1778
65.5878	-0.719815	0.283598	0.000568784	0.0190586	potG
673.237	-0.370359	0.128414	0.000565793	0.0190586	MoxR
1695.15	-0.32655	0.110229	0.000560412	0.0190586	dapE
109.228	0.654664	0.254831	0.000596089	0.019523	IS3-like_5
321.929	-0.614302	0.237198	0.000595869	0.019523	mdoC
5557.66	-0.344502	0.118735	0.000594494	0.019523	gshA
9927.22	-0.465275	0.171627	0.000605249	0.0196483	guaA
16511.2	-0.47584	0.176634	0.000608935	0.0196483	rpsF
3453.15	-0.420794	0.151777	0.000622052	0.019924	lpxA
14558.5	-0.26359	0.0870967	0.000641013	0.0201048	lptD
22805.4	-0.369581	0.130152	0.000646159	0.0201048	ptsI
1305.91	0.481242	0.179184	0.000643505	0.0201048	pseudogene_606
93.6696	0.727403	0.290738	0.000637453	0.0201048	mobilization
3026.27	0.308356	0.103777	0.000659511	0.0203747	ptsN
1133.4	-0.453457	0.168164	0.000678928	0.020614	ABC_2
5928.95	0.563133	0.218515	0.000690921	0.020614	hypothetical_22
366.436	0.551453	0.213031	0.000689428	0.020614	pseudogene_279
363.128	0.461436	0.17118	0.000672052	0.020614	orf%2C_21
1820.7	0.462503	0.172358	0.000687141	0.020614	ISSfl4_12
651.871	0.547228	0.21179	0.000704787	0.0208847	pseudogene_115
9858.75	-0.463334	0.17609	0.000722724	0.0212715	lysS
4937.73	-0.738659	0.306595	0.000741435	0.0214572	glpQ
5365	-0.433762	0.161717	0.000745486	0.0214572	aspartate-semialdehyde
5843.5	-0.525669	0.199556	0.000740665	0.0214572	dusB
15666.4	-0.473762	0.180135	0.000748738	0.0214572	rplK
413.766	-0.443201	0.166655	0.000780706	0.0218976	mdfA
424.654	0.938421	0.406548	0.000784213	0.0218976	AAA_2
77.245	0.624923	0.251371	0.000781937	0.0218976	type_10
36.5871	-1.02755	0.448861	0.000769656	0.0218976	beta-galactosidase
3476.83	-0.310397	0.108935	0.000794366	0.0220399	grxC
684.95	-0.617144	0.251246	0.000815749	0.0222088	dbpA
7509.19	-0.354437	0.122061	0.000807488	0.0222088	prc
30519.7	-0.54127	0.214177	0.000811309	0.0222088	pta
18764.4	-0.338257	0.120026	0.000820968	0.022212	purA
229.973	0.462443	0.177089	0.000850278	0.022863	ydfZ
32284.1	-0.897945	0.402757	0.000858912	0.0229535	tdcC
12084.5	-0.330145	0.117906	0.000899458	0.0234613	leuS
139.856	0.674786	0.283368	0.000894603	0.0234613	hypothetical_43
2043.12	-0.609627	0.251512	0.000890343	0.0234613	p26
35.0456	0.895975	0.387096	0.000884636	0.0234613	pseudogene_548
1894.45	-0.462482	0.176429	0.000927201	0.0237428	recR
5893.69	-0.318074	0.113357	0.000948107	0.0237428	accD
79.8577	0.881734	0.38852	0.000939993	0.0237428	hyfA
1584.62	-0.287287	0.0998553	0.000931294	0.0237428	ispD
7791.47	-0.422274	0.161176	0.000947489	0.0237428	yidC
8075.71	-0.380768	0.14184	0.000948404	0.0237428	glyS
32772.8	-0.620407	0.259262	0.000945346	0.0237428	rplE
1729.98	-0.41818	0.16208	0.000958887	0.0238681	galU
4561.9	-0.518108	0.208788	0.000973732	0.0240642	guaB
93.6314	0.686226	0.291751	0.000977816	0.0240642	autotransporter_4
23424.2	-0.417865	0.163895	0.000991848	0.0242724	multidrug
5101.75	-0.357587	0.131632	0.00100204	0.0243849	rfbB
364.519	0.358617	0.132281	0.00101108	0.0244681	IS3-like_16
97.0158	-0.573966	0.237966	0.00102425	0.0246498	hypothetical_17
134.75	0.529847	0.216295	0.00105704	0.0252993	IS3_68
2434.55	-0.534085	0.220588	0.00106652	0.0253209	YcaO-like
369.143	0.494776	0.199206	0.00107515	0.0253209	pseudogene_449
303.069	0.374432	0.140714	0.00107538	0.0253209	YhjR
3478.43	-0.389892	0.150729	0.00108798	0.0254797	pcnB
32.1345	0.89069	0.401765	0.0010993	0.0256073	YfdX
13124.9	-0.317984	0.11717	0.00113597	0.0261133	fabI
5811.81	-0.359564	0.138136	0.00114921	0.0261133	DUF1471_4
105.1	0.559767	0.234456	0.00114135	0.0261133	pseudogene_481
12166.2	-0.436922	0.173617	0.00112931	0.0261133	accC
971.523	0.32475	0.118909	0.001151	0.0261133	R0049
177.442	-0.514964	0.214947	0.00121326	0.027328	pseudogene_253
3552.04	-0.523184	0.221109	0.00121709	0.027328	trmG/rlmN
1102.03	0.363928	0.138601	0.00124611	0.0278362	zapE
776.304	0.337974	0.126487	0.00125944	0.0279903	IS3-like_64
28057.6	-0.552914	0.237892	0.00126929	0.0280661	bamA
1004.73	-0.800349	0.377941	0.00129259	0.0284369	citE
10899.3	-0.45262	0.185177	0.00132904	0.029092	rpsP
2097.97	-0.344256	0.130776	0.00134001	0.0291854	nemA
638.077	0.757416	0.356674	0.00143354	0.0309134	inner
55.8813	0.714736	0.32978	0.0014327	0.0309134	R0162
16958	-0.737101	0.349135	0.00144526	0.0310127	rplW
127.169	0.631366	0.28482	0.00145579	0.031082	iraP
3509.11	-0.321471	0.121448	0.00146277	0.031082	sspB
1095.5	0.607475	0.27334	0.0014757	0.0312047	stbB
3393.04	-0.336246	0.129361	0.0015038	0.031493	srmB
260.276	0.394149	0.157676	0.0015021	0.031493	pseudogene_629
57.1552	0.771455	0.369164	0.00155098	0.0319937	flgN
5683.69	-0.360176	0.142097	0.00155709	0.0319937	fabH
2171.79	-0.323222	0.12275	0.00153709	0.0319937	potA
5334.68	-0.370005	0.146665	0.00155544	0.0319937	rfbD
12361.6	-0.331229	0.127933	0.00158318	0.0322306	fabG
770.424	-0.335652	0.129217	0.00158341	0.0322306	ArsC
429.987	0.393545	0.159061	0.0016072	0.0325626	rnk
840.459	-0.469586	0.199931	0.00162126	0.0326787	fhuA
2360.29	-0.550789	0.247499	0.00163028	0.0326787	purL
48365.3	-0.289107	0.107816	0.00163544	0.0326787	rpoA
909.47	-0.443453	0.18639	0.00165959	0.0330099	transporter_2
5724.43	-0.409124	0.169024	0.00168376	0.0333385	nuoA
271.466	0.451408	0.191266	0.00169178	0.0333458	sugE
2638.43	-0.379648	0.155144	0.0017203	0.033755	efp
5968.42	-0.333375	0.125633	0.00175319	0.0342461	hemN
101.152	0.556236	0.252419	0.00176908	0.0344022	IS3-like_23
9616.42	-0.39821	0.162974	0.00184096	0.0346886	surA
1758.55	-0.814104	0.418716	0.00184751	0.0346886	citF
183.971	0.609853	0.2861	0.00180785	0.0346886	pseudogene_107
245.747	0.556891	0.254358	0.00179286	0.0346886	helix-turn-helix_4
923.18	0.47377	0.206945	0.00182061	0.0346886	pseudogene_325
430.943	-0.47873	0.21066	0.00183739	0.0346886	yqgB
9844.26	-0.44433	0.1918	0.0018437	0.0346886	rsmB
15737.4	-0.583752	0.273048	0.0018238	0.0346886	typA
687.224	0.351528	0.140989	0.00188991	0.0353324	zapB
445.641	0.424154	0.18016	0.0018994	0.0353581	IS600_16
22303.7	-0.88852	0.474001	0.00192338	0.0356521	tdcD
291.332	0.408991	0.172676	0.00196069	0.0361898	recombinase
8358.73	-0.289425	0.111316	0.00197795	0.0363542	metG
694.029	-0.449691	0.197036	0.00200147	0.0366319	YqjK-like
627.463	-0.381719	0.159078	0.00203267	0.0368929	uraA
351.861	0.708253	0.3597	0.00203106	0.0368929	trbJ
2067.74	-0.481679	0.222875	0.0020708	0.0369688	rapA
196.719	0.52818	0.243982	0.00207019	0.0369688	pseudogene_40
15386.9	-0.369234	0.155255	0.00206213	0.0369688	nuoC
949.386	-0.319728	0.12626	0.0020503	0.0369688	queF
83.6515	0.574199	0.272066	0.00208965	0.0370022	replicative
29287	-0.427689	0.186027	0.00208618	0.0370022	rplA
1888.34	0.837467	0.452415	0.00214518	0.0378316	HlyD_4
169.364	-0.493075	0.226059	0.00215908	0.0378754	dtpD
1533.03	0.41867	0.181487	0.00216505	0.0378754	IS66-like_4
11161.7	-0.348068	0.142304	0.0021807	0.0379965	ppa
53.265	0.578969	0.277596	0.00219152	0.0380329	RidA_2
297.889	-0.720934	0.376946	0.00220339	0.0380872	pseudogene_69
30.4381	0.884517	0.473661	0.00222225	0.0382613	RtT_3
5840.14	-0.358013	0.152122	0.00224308	0.0383487	mnmA
2691.64	-0.407632	0.178122	0.00224493	0.0383487	DedA_3
12677.2	-0.33321	0.137398	0.00231833	0.0393191	secA
293.333	-0.369824	0.156407	0.00232882	0.0393191	lysO
12318.7	-0.428503	0.190295	0.0023211	0.0393191	rpmI
2071.05	-0.554782	0.271684	0.00235827	0.0393587	menC
2945.81	-0.263208	0.0993756	0.00234593	0.0393587	emrR
55.8107	0.636128	0.321085	0.00235637	0.0393587	pseudogene_530
270.895	0.498318	0.233636	0.00239335	0.0397917	pseudogene_386
133.634	0.478318	0.222354	0.00246997	0.0400297	pseudogene_31
72102.9	-0.466411	0.216339	0.00247199	0.0400297	cydB
6791.82	-0.449796	0.206505	0.00243308	0.0400297	mdoH
1478.05	-0.305648	0.122898	0.00246715	0.0400297	dcm
11566.1	-0.375862	0.163124	0.00247101	0.0400297	rpoD
23786.3	-0.645294	0.336561	0.00246669	0.0400297	tdcB
50.006	0.689829	0.357445	0.00242385	0.0400297	pseudogene_620
909.481	-0.418445	0.187628	0.00251115	0.0405132	potB
7245.74	-0.274074	0.107097	0.00252241	0.0405294	glnS
2151.2	-0.313664	0.127465	0.00253076	0.0405294	aas
2006.57	-0.310767	0.126043	0.0025541	0.0406534	TerC
4688.57	-0.413042	0.184774	0.00255717	0.0406534	rpsR
7993.51	-0.335956	0.140019	0.00259133	0.0410467	pdxB
99110.9	-0.453251	0.208596	0.00261673	0.0412988	cydA
3468.91	-0.317412	0.130506	0.00264954	0.0416657	moeA
8064.8	-0.288892	0.115558	0.00267827	0.0418156	secD
3312.97	-0.350224	0.15083	0.0026762	0.0418156	cysS
765.417	-0.265079	0.103504	0.00270344	0.0420577	pabB
107.589	0.496015	0.238569	0.00271339	0.0420623	IS3-like_51
39.5181	0.822289	0.474732	0.00275968	0.0424777	type_2
146.009	0.606924	0.315489	0.00275293	0.0424777	hypothetical_185
376.665	-0.412925	0.187514	0.00280139	0.0429678	amino_2
6243.41	-0.390317	0.174756	0.00285596	0.0436511	mreB
1186.34	-0.628037	0.338709	0.00287555	0.0437968	fadD
31.5093	0.694829	0.379072	0.00289847	0.0439921	Rha_2
932.497	0.436534	0.20455	0.00296946	0.0440322	pseudogene_41
3398.13	-0.450212	0.208691	0.0029325	0.0440322	fadL
472.374	-0.526173	0.266121	0.00294679	0.0440322	zinc_2
617.932	0.297377	0.12158	0.00297134	0.0440322	nucleoside/nucleotide
3512.96	-0.412296	0.191399	0.00297187	0.0440322	YgiQ
66.6605	0.575446	0.297697	0.00296313	0.0440322	AsmA_2
104.888	0.479286	0.2321	0.00294709	0.0440322	Rop
178.145	0.366864	0.161301	0.003009	0.0444312	pseudogene_23
550.049	-0.38311	0.172411	0.00306859	0.0451402	purE
232.573	0.407604	0.187024	0.00307774	0.0451402	IS3-like_73
19862.9	-0.387935	0.179476	0.00314581	0.0459837	rpsL
6614.73	-0.437599	0.209032	0.00316399	0.0460947	speA
566.45	0.416981	0.196038	0.00317871	0.0461548	HigA_2
121.811	0.468573	0.229494	0.00321277	0.046384	IS3_3
47.9941	0.812915	0.496342	0.00321579	0.046384	putative_22
3262.14	-0.270178	0.109148	0.00327203	0.0469103	cydD
565.127	-0.374806	0.169339	0.00327897	0.0469103	ispF
8082.02	-0.312927	0.128097	0.00328458	0.0469103	hflK
888.585	-0.390844	0.180969	0.00335412	0.0472833	rlmI
210.11	0.374977	0.169241	0.00333814	0.0472833	yoaF
82.4719	0.544014	0.285515	0.00333398	0.0472833	hypothetical_168
412.286	0.381576	0.173936	0.00334745	0.0472833	oriT
967.79	-0.489315	0.248516	0.00337038	0.0473106	glnQ
26492	-0.446614	0.21857	0.00337778	0.0473106	rpsN
588.524	-0.318733	0.136949	0.00339238	0.047325	tyrosine-type_2
5820.58	-0.355447	0.160169	0.00340054	0.047325	hflC
527.63	0.382242	0.175993	0.00348754	0.0483143	rluE
1435.4	0.783567	0.492449	0.00350057	0.0483143	lldD
571.207	0.388982	0.180695	0.00350489	0.0483143	IS600_10
3758.7	-0.241448	0.095631	0.0035391	0.048479	ispC
12168.6	-0.304713	0.136629	0.00353145	0.048479	aspS
1113.19	-0.385022	0.180104	0.00357569	0.0488267	glrR
301.437	-0.321546	0.139705	0.00359654	0.0489579	truC
54.4924	0.614616	0.348935	0.00364366	0.0494448	lamB
2658.17	-0.343853	0.155223	0.00365642	0.0494638	lptE
41.6636	-0.561558	0.308071	0.00367576	0.0495716	pseudogene_394
2389.23	0.319289	0.138738	0.00369885	0.0497289	DUF494
Table S3: Showing the all the differential expressed genes that are statistically significant to WT sorted by their padj value. Valused with a padj <0.05 were considered statistically significant to WT

### Sheet: Table S4-Strains
Cell line	Description	Source
Henle-407	Cell Line	ATCC CCL-6
Shigella flexneri
WT	2457T, serotype 2a	Walter Reed Army Institute of Research
CFS100	2457T, serotype 2a	Marman et. Al. 2014. (doi:10.1128/IAI.01532-13)
ΔpdeB	2457T ΔpdeB	This study
ΔpdeB+B	2457T pEVS143 +pdeB	This study
ΔpdeD	2457T ΔpdeD	This study
ΔpdeD+D	2457T pEVS143 +pdeD	This study
ΔpdeG	2457T ΔpdeG	This study
ΔpdeG+G	2457T pEVS143 +pdeG	This study
ΔpdeH	2457T ΔpdeH	This study
ΔpdeH+H	2457T pEVS143 +pdeH	This study
ΔpdeK	2457T ΔpdeK	This study
ΔpdeK+K	2457T pEVS143 +pdeK	This study
ΔpdeN	2457T ΔpdeN	This study
ΔpdeN+N	2457T pEVS143 +pdeN	This study
ΔbcsE	2457T ΔbcsE::Kan	Ojha et al 2021 (doi: 10.1128/jb.00242-21)
ΔicsA	2457T ΔicsA::Cam	Ojha et al 2021 (doi: 10.1128/jb.00242-21)
ΔfadD	2457T ΔfadD::Kan	This study
Escherichia coli
fadD730(del)::kan	Keio ΔfadD::Kan	T.Baba et al. 2006 (doi: 10.1038/msb4100050)
Plasmids	Parental Plasmid	Description	Source
pkD3		Used to construct and insert CamR cassette for knockouting pde's	Datsenko and Wanner 2000 (doi: 10.1073/pnas.120163297)
pEVS143		Vector expression of pde's containing a Kan cassette	Dunn et. A.l 2006 (doi:10.1128/AEM.72.1.802-810.2006)
pCC001	pEVS143	Express pdeB containing a single C terminal Flag (DYKDDDDK) Tag	This study
pCC002	pEVS143	Express pdeD containing a single C terminal Flag (DYKDDDDK) Tag	This study
pCC003	pEVS143	Express pdeG containing a single C terminal Flag (DYKDDDDK) Tag	This study
pCC004	pEVS143	Express pdeH containing a single C terminal Flag (DYKDDDDK) Tag	This study
pCC005	pEVS143	Express pdeK containing a single C terminal Flag (DYKDDDDK) Tag	This study
pCC006	pEVS143	Express pdeN containing a single C terminal Flag (DYKDDDDK) Tag	This study
pRO010	RSF1010	Containing a c-di-GMP riboswitch with a mScarlet tag and an Amp cassette	Ojha et. A.I 2024 (doi: 10.1016/j.jbc.2024.107525)

### Sheet: Table S5-Primers
Primer List	Primer Sequence
pdeBKO_fwd_cam	GGCTGTGCGGCGTGCCGTCAGCCCAAAAATGTGTAGGCTGGAGCTGCTTC
pdeB_KO_rev_cam	TCCCTACACTGTGTTAATAAGGATATGCTGCCATATGAATATCCTCCTTA
pVES143_pdeB_fwd	AGCTCGACAGGCCTAGGAATTCAGGAGCTAAGGAAGCTAAAGTGAGAACACGACATCTGG
pVES143_pdeB_rev	TCATCGTCTTTGTAGTCCGCGGCCGCCAAATGTTGCTCGGCCCAG
pdeD_KO_fwd_cam	GCCATACGCTTACAGGGTGGCCCGCGTGTAGGCTGGAGCTGCTTC
pdeD_KO_rev_cam	TGAAGATGAGTAAGCGTTAACGTAACCCATATGAATATCCTCCTTA
pVES143_pdeD_fwd	CTCGACAGGCCTAGGAATTCAGGAGCTAAGGAAGCTAAAATGCAAAAAGCACAACGGATC
pVES143_pdeD_rev	TCATCGTCTTTGTAGTCCGCGGCCGCACGTAACGACATAATGGGC
pdeG_KO_fwd_cam	TGTATTAAACCCTTTGGCCGGGACAAGCAAGTGTAGGCTGGAGCTGCTTC
pdeG_KO_rev_cam	ACACCGCACTATGGCCTTACTGATCAATTTCCATATGAATATCCTCCTTA
pVES143_pdeG_fwd	GCTCGACAGGCCTAGGAATTCAGGAGCTAAGGAAGCTAAAATGCGCAATACACTCATACC
pVES143_pdeG_rev	TCATCGTCTTTGTAGTCCGCGGCCGCCTCAACCACAACCTTCACC
pdeH_KO_fwd_cam	AGCATCACTTTTAAACACAGGACATCTTTGGTGTAGGCTGGAGCTGCTTC
pdeH_KO_rev_cam	ATAGTCCAGCCCGGCGGAAAATGAGGCAGCCCATATGAATATCCTCCTTA
pVES143_pdeH_fwd	CTCGACAGGCCTAGGAATTCAGGAGCTAAGGAAGCTAAAATGATAAGGCAGGTTATCCAG
pVES143_pdeH_rev	CGGTTTACAAGCATAAAGCTTGCTCAATCAATCACCGGATCCTTATAGCGCCAGAACCGC
pdeK_KO_fwd_cam	CTCGTTAACAATCAAGCAGATGGCAGTGTAGGCTGGAGCTGCTTC
pdeK_KO_rev_cam	ATCAGTTTGGGGTAGCTACTTTTCTCCATATGAATATCCTCCTTA
pVES143_pdeK_fwd	CTCGACAGGCCTAGGAATTCAGGAGCTAAGGAAGCTAAATTGCGCGTAAGTCGCTCG
pVES143_pdeK_rev	TCATCGTCTTTGTAGTCCGCGGCCGCCTTTTCTTCCAGGTAACTCTCTTCG
pdeN_KO_fwd_cam	TTGTCGTAATTTCAGGAAATTAACGGAATCGTGTAGGCTGGAGCTGCTTC
pdeN_KO_rev_cam	ACTATGAATAATAAGGGACGTAAGCACACCCCATATGAATATCCTCCTTA
pVES143_pdeN_fwd	CAGCTCGACAGGCCTAGGAATTCAGGAGCTAAGGAAGCTAAAATGTTCATACGCGCTCCC
pVES143_pdeN_rev	TCATCGTCTTTGTAGTCCGCGGCCGCCCACTGCGGCGTATACGG
pEVS143_fwd_seq	CGGTTCTGGCAAATATTCTG
pEVS143_rev_seq	TAATTGGGGACCCTAGAGGT
fadD_fwd_seq	GCCAGCGCATCGTCCGTG
fadD_rev_seq	GTGACGCGCTTCGCAACC
phoN1_fw_BamHI	ATAGGATCCCAGGTGGGCGCTGGCTCCTGAGCAC
phoN1_rv_XbaI	ATATCTAGACCCGACAATACTAAGAGTAAAAAGC
